# Integrated profiling of single cell epigenomic and transcriptomic landscape of Parkinson’s disease mouse brain

**DOI:** 10.1101/2020.02.04.933259

**Authors:** Jixing Zhong, Gen Tang, Jiacheng Zhu, Xin Qiu, Weiying Wu, Ge Li, Xiumei Lin, Langchao Liang, Chaochao Chai, Yuying Zeng, Feiyue Wang, Lihua Luo, Jiankang Li, Fang Chen, Zhen Huang, Xun Xu, Shengping Tang, Shida Zhu, Dongsheng Chen

**Author notes:** These authors contributed equally to this work (Jixing Zhong, Gen Tang, Jiacheng Zhu, Xin Qiu, Weiying Wu, Ge Li). Correspondence should be addressed to DSC, SDZ or SPT.

## Abstract

Parkinson’s disease (PD) is a neurodegenerative disease leading to the impairment of execution of movement. PD pathogenesis has been largely investigated, but either restricted in bulk level or at certain cell types, which failed to capture cellular heterogeneity and intrinsic interplays among distinct cell types. To overcome this, we applied single-nucleus RNA-seq and single cell ATAC-seq on cerebellum, midbrain and striatum of PD mouse and matched control. With 74,493 cells in total, we comprehensively depicted the dysfunctions under PD pathology covering proteostasis, neuroinflammation, calcium homeostasis and extracellular neurotransmitter homeostasis. Besides, by multi-omics approach, we identified putative biomarkers for early stage of PD, based on the relationships between transcriptomic and epigenetic profiles. We located certain cell types that primarily contribute to PD early pathology, narrowing the gap between genotypes and phenotypes. Taken together, our study provides a valuable resource to dissect the molecular mechanism of PD pathogenesis at single cell level, which could facilitate the development of novel methods regarding diagnosis, monitoring and practical therapies against PD at early stage.
