## Supplemental Table 1 for "Integrated profiling of single cell epigenomic and transcriptomic landscape of Parkinson’s disease mouse brain"

### Sheet: sciATAC QC
			sequencing QC		debarcode QC		snaptools QC
Sample	Sample_name	Lane	ReadNum	Q30%	total matched fragments	matched ratio	unique barcode	Total number of fragments	Total number of uniquely mapped	mapping rate	usable fragments	usable fragments (M)	unique usable fragments	unique usable fragments (M)	unique rate	paired ends	proper paired	proper frag len	pre-filtered								fragment & UMI filtered (PD:1000;1000 pig:1000;300 ZF:1500;1500 bigfish:1000;1000)								promoter ratio (PD:0.2-0.8 pig:0.1-0.8 ZF:rm IQR outlier bigfish:none)
																			barcodes	Median number of sequencing fragments	Median number of uniquely mapped fragments	Median number of mappability ratio	Median number of properly paired ratio	Median number of duplicate ratio	Median number of chrM ratio	Median number of unique molecules (UMI)	barcodes	Median number of sequencing fragments	Median number of uniquely mapped fragments	Median number of mappability ratio	Median number of properly paired ratio	Median number of duplicate ratio	Median number of chrM ratio	Median number of unique molecules (UMI)	barcodes	Median number of sequencing fragments	Median number of uniquely mapped fragments	Median number of mappability ratio	Median number of properly paired ratio	Median number of duplicate ratio	Median number of chrM ratio	Median number of unique molecules (UMI)
cerebellum	PD_cerebellum_1	CL100133427_L02	120.71	74.61	113079673	0.9368	3538	105104831	93529841	88.9872	81242519	81.2425	1486444	1.48644	1.82964	93529285	93228691	81242519	41049	3675	85	0.56	0.98	0.96	0.01	85	4959	137875	2207	0.84	0.99	0.98	0	2207	4914	137048	2201.5	0.84	0.99	0.98	0	2201.5
	PD_cerebellum_2	CL100127306_L02	122.868	74.44	110586475	0.9	5329	99039782	84880963	85.7039	71986478	71.9865	1126972	1.12697	1.56553	84880603	84598616	71986478
	PD_cerebellum_3	CL100127307_L01	929.864	63.92	711765581	0.7655	8412	550200638	450511170	81.8813	372066371	372.066	5751174	5.75117	1.54574	450510258	446735337	372066371
	PD_cerebellum_4	CL100128924_L01	918.483	65.28	737805189	0.8033	7464	599753377	517971906	86.3641	440440135	440.44	6579004	6.579	1.49373	517970804	515469913	440440135
	b6_cerebellum_1	CL100139300_L02	692.877	36.66	136349886	0.1968	7175	41877313	28116661	67.1406	20708041	20.708	2827859	2.82786	13.6558	28116638	27545273	20708041
	b6_cerebellum_2	CL200143292_L01	922.781	50.77	503047892	0.5451	9131	302130501	220983448	73.1417	182105402	182.105	8418298	8.4183	4.62276	220982961	218055100	182105402
midbrain	PD_midbrain_1	CL100128924_L02	919.08	63.53	720178076	0.7836	5271	573264159	499737918	87.1741	434342639	434.343	11548409	11.5484	2.65882	499736382	498404219	434342639	42397	2165	130	0.6	0.97	0.9	0.01	130	11309	104005	4992	0.86	1	0.96	0	4992	11224	103101	4959	0.86	1	0.96	0	4959
	PD_midbrain_2	CL100128522_L01	126.135	74.42	117524567	0.9317	2858	108896784	96908802	88.9914	81278003	81.278	8392474	8.39247	10.3256	96908701	96471435	81278003
	PD_midbrain_3	CL100128522_L02	125.559	74.55	117449005	0.9354	3396	108908001	97780072	89.7823	84481533	84.4815	10524685	10.5247	12.458	97779896	97374057	84481533
	PD_midbrain_4	CL100128518_L01	922.414	63.8	724949502	0.7859	8090	574989464	492506000	85.6548	398606719	398.607	23735433	23.7354	5.9546	492505274	488756680	398606719
	PD_midbrain_5	CL100128518_L02	917.222	62.51	694879868	0.7576	8037	533239470	452074584	84.7789	360482648	360.483	36440265	36.4403	10.1087	452073999	447095711	360482648
	b6_midbrain_2	CL200143292_L02	924.998	53.61	608614786	0.658	7293	425438286	340217921	79.9688	329213140	329.213	17319345	17.3193	5.26083	340217319	337839086	329213140
	b6_midbrain_3	CL200143274_L01	928.027	58.63	697424720	0.7515	7452	548347163	439444973	80.1399	424612945	424.613	23039681	23.0397	5.42604	439444013	438137804	424612945
striatum	PD_striatum_1	CL100128923_L01	929.038	65.83	747132970	0.8042	7482	610668710	525859324	86.112	414504686	414.505	49080932	49.0809	11.8409	525858206	521023576	414504686	43200	2636	132	0.66	0.98	0.91	0.01	132	12224	137446	5649.5	0.86	0.99	0.96	0	5649.5	12209	137339	5651	0.86	0.99	0.96	0	5651
	PD_striatum_2	CL100128923_L02	926.795	66.41	745836030	0.8047	7747	610544608	529737080	86.7647	420728973	420.729	40169667	40.1697	9.54764	529736261	524966737	420728973
	PD_striatum_3	CL100127307_L02	924.145	67.19	744283945	0.8054	8096	602585646	521033360	86.4663	425109429	425.109	32425274	32.4253	7.62751	521032167	517197056	425109429
	PD_striatum_4	CL100139386_L01	922.061	63.62	739274351	0.8018	7610	597986988	503292506	84.1645	401100286	401.1	27137522	27.1375	6.76577	503291656	500326023	401100286
	PD_striatum_5	CL100128519_L01	128.002	74.5	119532154	0.9338	4326	110538953	97821308	88.4949	80493685	80.4937	9893347	9.89335	12.2908	97821088	97362714	80493685
	b6_striatum_1	CL200143274_L02	927.452	58.99	700591262	0.7554	7939	552621338	456950584	82.6878	430201059	430.201	20063719	20.0637	4.6638	456949675	455942574	430201059

### Sheet: 10XRNA QC
		Sequencing Information																				Filter Information
State	Sample_name	Estimated Number of Cells	Mean Reads per Cell	Median Genes per Cell	Number of Reads	Valid Barcodes	Sequencing Saturation	Q30 Bases in Barcode	Q30 Bases in RNA Read	Q30 Bases in Sample Index	Q30 Bases in UMI	Reads Mapped to Genome	Reads Mapped Confidently to Genome	Reads Mapped Confidently to Intergenic Regions	Reads Mapped Confidently to Intronic Regions	Reads Mapped Confidently to Exonic Regions	Reads Mapped Confidently to Transcriptome	Reads Mapped Antisense to Gene	Fraction Reads in Cells	Total Genes Detected	Median UMI Counts per Cell	Minimum Gene Number per cell	Maximum Gene Number per cell	Maximum Reads Counts per cell	Maximum Percentage of Mitochondrial Reads Number	Cell Number
WT	Cerebellum	3458	92458	492	319721215	0.953	0.674	0.89	0.834	0.875	0.801	0.943	0.924	0.055	0.465	0.404	0.38	0.012	0.478	17449	716	200	4000	10000	0.1	3452
WT	Midbrain	5206	101055	945	526095837	0.969	0.852	0.932	0.896	0.875	0.893	0.958	0.942	0.069	0.545	0.328	0.3	0.015	0.747	19327	1245	200	4000	10000	0.1	5202
WT	Striatum	5451	93572	730	510066318	0.969	0.873	0.943	0.912	0.875	0.922	0.95	0.934	0.064	0.55	0.321	0.296	0.014	0.684	18624	934	200	4000	10000	0.1	5441
PD	Cerebellum	10325	55576	542	573829372	0.966	0.813	0.935	0.898	0.875	0.904	0.964	0.946	0.045	0.527	0.374	0.346	0.015	0.563	18357	741	200	4000	10000	0.1	10312
PD	Midbrain	8921	70807	1280	631671296	0.96	0.787	0.945	0.913	0.875	0.931	0.965	0.945	0.052	0.415	0.478	0.446	0.018	0.498	20879	2037	200	4000	10000	0.1	8809
PD	Striatum	12813	45925	942	588445056	0.961	0.768	0.944	0.91	0.875	0.93	0.958	0.934	0.05	0.406	0.478	0.445	0.018	0.567	20711	1512	200	4000	10000	0.1	12780
